# Rapid evolution of pesticide resistance via adaptation and interspecific introgression in a major North American crop pest

**DOI:** 10.1101/2023.10.04.560869

**Authors:** Henry L. North, Zhen Fu, Richard Metz, Matt A. Stull, Charles D. Johnson, Xanthe Shirley, Kate Crumley, Dominic Reisig, David L. Kerns, Todd Gilligan, Tom Walsh, Chris D. Jiggins, Gregory A. Sword

## Abstract

Insect crop pests threaten global food security. This threat is amplified through the spread of non-native species and the evolution of pesticide resistance, which can be introduced to a population though *de novo* mutation or gene flow. We investigate these processes in an economically important noctuid crop pest, *Helicoverpa zea*, which has rapidly evolved resistance to several pesticides. Its sister species *Helicoverpa armigera*, first detected as an invasive species in Brazil in 2013, introduced the pyrethroid resistance gene *CYP337B3* to South American *H. zea* via introgression. To understand whether this contributes to pesticide resistance in North America, we sequenced 237 *H. zea* genomes across 10 sample sites in the US. First, we report *H. armigera* introgression into the North American *H. zea* population. Two individuals sampled in Texas in 2019 carry *H. armigera* haplotypes in a 4Mbp region containing *CYP337B3*. Second, we show that the remarkable dispersal ability of *H. zea* results in a panmictic North American population. Third, we detect signatures of selection in non-admixed *H. zea*, identifying a selective sweep at a second pesticide resistance locus with a similar name: *CYP333B3*. We estimate that its derived allele conferred a ∼4.9% fitness advantage and show that this estimate explains independently observed rare nonsynonymous *CYP333B3* mutations approaching fixation over a ∼20-year period. We also detect putative signatures of selection at a kinesin gene associated with Bt resistance. Our results show that pesticide resistance in *H. zea* evolved rapidly and recently via two independent mechanisms: interspecific introgression and rapid intraspecific adaptation.
