## Supplementary Table S1 for "Rapid evolution of pesticide resistance via adaptation and interspecific introgression in a major North American crop pest"

ID	location_raw	lat	lon	sample_count	source	year
TX-Ja	Jackson, Co., Texas (2019)	28.94	-96.58	16	K. Crumley�	2019
TX-Ma	Matagorda Co., Texas (2019)	28.78	-96	26	K. Crumley	2019
TX-Na	Navasota, Texas (2019)	30.383333	-96.083333	24	D. Kerns	2019
TX-Th	Thrall, Texas (2019)	30.588611	-97.298611	22	D. Kerns	2019
TX-Wh	Wharton, Texas (2019)	29.311667	-96.102778	21	K. Crumley	2019
AR-La	Lafayette Co., Arkansas (2019)	33.264167	-93.592778	24	G. Lorenz	2019
AR-Ti	Tillar, Arkansas (2019)	33.711389	-91.453056	18	G. Lorenz	2019
LA-Wb	Winnsboro, Louisiana (2019)	32.163333	-91.723333	20	S. Brown	2019
MO-Mi	Mississippi Co., Missouri (2019)	36.83	-89.29	35	X. Shirley	2019
NC-LM	Lees Mill Township, NC (2019)	35.82052618	-76.63379769	31	D. Reisig	2019
