## Supplementary Table S2 for "Rapid evolution of pesticide resistance via adaptation and interspecific introgression in a major North American crop pest"

individual	Taylor_samples_filtered.vcf.gz	corresponding_ID_fullset_pruned_GSword_Zea	fullset_pruned_GSword_Zea.vcf.gz_callset2	species	admixed	sample_rgion	sample_label_CYP337B3_geneTree	Source_lead_author	source_DOI_html	fullset_SNPs_filtered.vcf.gz_callset1	c15_phylo_CYP337B3.vcf
BRA2	Y	BRA2	Y	armigera_admixed	Y	south_america	H. armigera (Brazil)	Anderson	https://doi.org/10.1073/pnas.1718831115	Y	Y
BRA4	Y	BRA4	Y	armigera_admixed	Y	south_america	H. armigera (Brazil)	Anderson	https://doi.org/10.1073/pnas.1718831115	Y	Y
ID_110	Y	110	Y	armigera_admixed	Y	south_america	H. armigera (Brazil)	Anderson	https://doi.org/10.1073/pnas.1718831115	Y	Y
ID_125	Y	125	Y	armigera_admixed	Y	south_america	H. armigera (Brazil)	Anderson	https://doi.org/10.1073/pnas.1718831116	Y	Y
ID_131	Y	131	Y	armigera_admixed	Y	south_america	H. armigera (Brazil)	Anderson	https://doi.org/10.1073/pnas.1718831117	Y	Y
ID_142	Y	142	Y	armigera_admixed	Y	south_america	H. armigera (Brazil)	Anderson	https://doi.org/10.1073/pnas.1718831118	Y	Y
ID_144	Y	144	Y	armigera_admixed	Y	south_america	H. armigera (Brazil)	Anderson	https://doi.org/10.1073/pnas.1718831119	Y	Y
M0087	Y	M0087	Y	punctigeractigera	NA	oceanea	H. punctigera	Anderson	https://doi.org/10.1073/pnas.1718831119	Y	Y
M0264	Y	M0264	Y	punctigeractigera	NA	oceanea	H. punctigera	Anderson	https://doi.org/10.1073/pnas.1718831119	Y	Y
TMG4	Y	TMG4	Y	armigera	NA	south_america	H. armigera (Brazil)	Anderson	https://doi.org/10.1073/pnas.1718831119	Y	Y
TPG2	Y	TPG2	Y	armigera	NA	south_america	H. armigera (Brazil)	Anderson	https://doi.org/10.1073/pnas.1718831119	Y	Y
ID_343	N	NA	N	assulta	NA	oceanea	NA	Anderson	https://doi.org/10.1073/pnas.1718831127	Y	N
YC3	N	NA	N	assulta	NA	east_asia	NA	Anderson	https://doi.org/10.1073/pnas.1718831128	Y	N
ARG1	N	NA	N	gelotopoeon	NA	south_america	NA	Anderson	https://doi.org/10.1073/pnas.1718831129	Y	N
ARG2	N	NA	N	gelotopoeon	NA	south_america	NA	Anderson	https://doi.org/10.1073/pnas.1718831130	Y	N
ARG3	N	NA	N	gelotopoeon	NA	south_america	NA	Anderson	https://doi.org/10.1073/pnas.1718831131	Y	N
ARG4	N	NA	N	gelotopoeon	NA	south_america	NA	Anderson	https://doi.org/10.1073/pnas.1718831132	Y	N
M0236	Y	M0236	Y	punctigera	NA	oceanea	NA	Anderson	https://doi.org/10.1073/pnas.1718831134	Y	N
M0239	Y	M0239	Y	punctigera	NA	oceanea	NA	Anderson	https://doi.org/10.1073/pnas.1718831135	Y	N
M0244	Y	M0244	Y	punctigera	NA	oceanea	NA	Anderson	https://doi.org/10.1073/pnas.1718831136	Y	N
M0245	Y	M0245	Y	punctigera	NA	oceanea	NA	Anderson	https://doi.org/10.1073/pnas.1718831137	Y	N
M0263	Y	M0263	Y	punctigera	NA	oceanea	NA	Anderson	https://doi.org/10.1073/pnas.1718831138	Y	N
ID_70	N	70	Y	zea	NA	south_america	NA	Anderson	https://doi.org/10.1073/pnas.1718831140	Y	N
ID_73	N	73	Y	zea	NA	south_america	NA	Anderson	https://doi.org/10.1073/pnas.1718831140	Y	N
ID_132	N	132	Y	zea	NA	south_america	NA	Anderson	https://doi.org/10.1073/pnas.1718831141	Y	N
ID_133	N	NA	N	zea	NA	south_america	NA	Anderson	https://doi.org/10.1073/pnas.1718831142	Y	N
ID_134	N	134	Y	zea	NA	south_america	NA	Anderson	https://doi.org/10.1073/pnas.1718831143	Y	N
HZRL10	N	HZRL10	Y	unverifiable	unverified	unverifiable	NA	Anderson	https://doi.org/10.1073/pnas.1718831144	Y	N
HZRL12	N	HZRL12	Y	unverifiable	unverified	unverifiable	NA	Anderson	https://doi.org/10.1073/pnas.1718831145	Y	N
HZRL17	N	HZRL17	Y	unverifiable	unverified	unverifiable	NA	Anderson	https://doi.org/10.1073/pnas.1718831146	Y	N
HZRL20	N	HZRL20	Y	unverifiable	unverified	unverifiable	NA	Anderson	https://doi.org/10.1073/pnas.1718831147	Y	N
ID_7	Y	7	Y	armigera	NA	east_asia	NA	Anderson	https://doi.org/10.1073/pnas.1718831148	Y	N
ID_ID_8	Y	8	Y	armigera	NA	east_asia	NA	Anderson	https://doi.org/10.1073/pnas.1718831149	Y	N
ID_ID_10	Y	10	Y	armigera	NA	east_asia	NA	Anderson	https://doi.org/10.1073/pnas.1718831150	Y	N
ID_ID_12	Y	12	Y	armigera	NA	east_asia	NA	Anderson	https://doi.org/10.1073/pnas.1718831151	Y	N
FFM1_3	Y	FFM1.3	Y	armigera	NA	europe	NA	Anderson	https://doi.org/10.1073/pnas.1718831152	Y	N
ID_738	Y	738	Y	armigera	NA	south_asia	NA	Anderson	https://doi.org/10.1073/pnas.1718831155	Y	N
I3	Y	I3	Y	armigera	NA	south_asia	NA	Anderson	https://doi.org/10.1073/pnas.1718831156	Y	N
ICY5L	Y	ICY5L	Y	armigera	NA	south_asia	NA	Anderson	https://doi.org/10.1073/pnas.1718831157	Y	N
MAD13	Y	MAD13	Y	armigera	NA	africa	NA	Anderson	https://doi.org/10.1073/pnas.1718831158	Y	N
MAD20	Y	MAD20	Y	armigera	NA	africa	NA	Anderson	https://doi.org/10.1073/pnas.1718831159	Y	N
MAD3	Y	MAD3	Y	armigera	NA	africa	NA	Anderson	https://doi.org/10.1073/pnas.1718831160	Y	N
MAD5	Y	MAD5	Y	armigera	NA	africa	NA	Anderson	https://doi.org/10.1073/pnas.1718831161	Y	N
NZ24	Y	NZ24	Y	armigera	NA	oceanea	NA	Anderson	https://doi.org/10.1073/pnas.1718831162	Y	N
NZ27	Y	NZ27	Y	armigera	NA	oceanea	NA	Anderson	https://doi.org/10.1073/pnas.1718831163	Y	N
NZ29	Y	NZ29	Y	armigera	NA	oceanea	NA	Anderson	https://doi.org/10.1073/pnas.1718831164	Y	N
SEN2	Y	SEN2	Y	armigera	NA	africa	NA	Anderson	https://doi.org/10.1073/pnas.1718831165	Y	N
SEN6	Y	SEN6	Y	armigera	NA	africa	NA	Anderson	https://doi.org/10.1073/pnas.1718831166	Y	N
SEN8	Y	SEN8	Y	armigera	NA	africa	NA	Anderson	https://doi.org/10.1073/pnas.1718831167	Y	N
S_5	Y	S.5	Y	armigera	NA	europe	NA	Anderson	https://doi.org/10.1073/pnas.1718831168	Y	N
UG32L	Y	UG32L	Y	armigera	NA	africa	NA	Anderson	https://doi.org/10.1073/pnas.1718831169	Y	N
UG37L	Y	UG37L	Y	armigera	NA	africa	NA	Anderson	https://doi.org/10.1073/pnas.1718831170	Y	N
UG38L	Y	UG38L	Y	armigera	NA	africa	NA	Anderson	https://doi.org/10.1073/pnas.1718831171	Y	N
UG39L	Y	UG39L	Y	armigera	NA	africa	NA	Anderson	https://doi.org/10.1073/pnas.1718831172	Y	N
SRR15350535	Y	NA	N	zea_2002	NA	north_america	H. zea 2002	Taylor	https://doi.org/10.1073/pnas.2020853118	Y	Y
SRR15350536	Y	NA	N	zea_2002	NA	north_america	H. zea 2002	Taylor	https://doi.org/10.1073/pnas.2020853118	Y	Y
SRR15350538	Y	NA	N	zea_2002	NA	north_america	H. zea 2002	Taylor	https://doi.org/10.1073/pnas.2020853118	Y	Y
SRR15350544	Y	NA	N	zea_2002	NA	north_america	H. zea 2002	Taylor	https://doi.org/10.1073/pnas.2020853118	Y	Y
SRR15350534	Y	NA	N	zea_2002	NA	LA_2002	NA	Taylor	https://doi.org/10.1073/pnas.2020853118	Y	N
SRR15350537	Y	NA	N	zea_2002	NA	LA_2002	NA	Taylor	https://doi.org/10.1073/pnas.2020853121	Y	N
SRR15350539	Y	NA	N	zea_2002	NA	LA_2002	NA	Taylor	https://doi.org/10.1073/pnas.2020853123	Y	N
SRR15350540	Y	NA	N	zea_2002	NA	LA_2002	NA	Taylor	https://doi.org/10.1073/pnas.2020853124	Y	N
SRR15350541	Y	NA	N	zea_2002	NA	LA_2002	NA	Taylor	https://doi.org/10.1073/pnas.2020853125	Y	N
SRR15350542	Y	NA	N	zea_2002	NA	LA_2002	NA	Taylor	https://doi.org/10.1073/pnas.2020853126	Y	N
SRR15350543	Y	NA	N	zea_2002	NA	LA_2002	NA	Taylor	https://doi.org/10.1073/pnas.2020853127	Y	N
SRR15350545	Y	NA	N	zea_2002	NA	LA_2002	NA	Taylor	https://doi.org/10.1073/pnas.2020853129	Y	N
SRR15350546	Y	NA	N	zea_2002	NA	LA_2002	NA	Taylor	https://doi.org/10.1073/pnas.2020853130	Y	N
Ja_12	N	Ja_12	Y	zea_JA	N	JA_2019	NA	this paper	NA	Y	N
Ja_13	N	Ja_13	Y	zea_JA	N	JA_2019	NA	this paper	NA	Y	N
Ja_14	N	Ja_14	Y	zea_JA	N	JA_2019	NA	this paper	NA	Y	N
Ja_15	N	Ja_15	Y	zea_JA_admixed	Y	JA_admixed_2019	admixed (Jackson CO. TX)	this paper	NA	Y	Y
Ja_16	N	Ja_16	Y	zea_JA	N	JA_2019	NA	this paper	NA	Y	N
Ja_17	N	Ja_17	Y	zea_JA	N	JA_2019	NA	this paper	NA	Y	N
Ja_18	N	Ja_18	Y	zea_JA	N	JA_2019	NA	this paper	NA	Y	N
Ja_1	N	Ja_1	Y	zea_JA	N	JA_2019	NA	this paper	NA	Y	N
Ja_23	N	Ja_23	Y	zea_JA_admixed	Y	JA_admixed_2019	admixed (Jackson CO. TX)	this paper	NA	Y	Y
Ja_24	N	Ja_24	Y	zea_JA	N	JA_2019	NA	this paper	NA	Y	N
Ja_27	N	Ja_27	Y	zea_JA	N	JA_2019	NA	this paper	NA	Y	N
Ja_36	N	Ja_36	Y	zea_JA	N	JA_2019	H. zea 2019	this paper	NA	Y	Y
Ja_39	N	Ja_39	Y	zea_JA	N	JA_2019	H. zea 2019	this paper	NA	Y	Y
Ja_4	N	Ja_4	Y	zea_JA	N	JA_2019	NA	this paper	NA	Y	N
Ja_5	N	Ja_5	Y	zea_JA	N	JA_2019	NA	this paper	NA	Y	N
Ja_9	N	Ja_9	Y	zea_JA	N	JA_2019	NA	this paper	NA	Y	N
LA_10	N	LA_10	Y	zea_JA	N	JA_2019	NA	this paper	NA	Y	N
LA_11	N	LA_11	Y	zea_LA	N	LA_2019	NA	this paper	NA	Y	N
LA_12	N	LA_12	Y	zea_LA	N	LA_2019	NA	this paper	NA	Y	N
LA_13	N	LA_13	Y	zea_LA	N	LA_2019	NA	this paper	NA	Y	N
LA_14	N	LA_14	Y	zea_LA	N	LA_2019	NA	this paper	NA	Y	N
LA_15	N	LA_15	Y	zea_LA	N	LA_2019	NA	this paper	NA	Y	N
LA_16	N	LA_16	Y	zea_LA	N	LA_2019	NA	this paper	NA	Y	N
LA_17	N	LA_17	Y	zea_LA	N	LA_2019	NA	this paper	NA	Y	N
LA_18	N	LA_18	Y	zea_LA	N	LA_2019	NA	this paper	NA	Y	N
LA_19	N	LA_19	Y	zea_LA	N	LA_2019	NA	this paper	NA	Y	N
LA_1	N	LA_1	Y	zea_LA	N	LA_2019	NA	this paper	NA	Y	N
LA_20	N	LA_20	Y	zea_LA	N	LA_2019	NA	this paper	NA	Y	N
LA_21	N	LA_21	Y	zea_LA	N	LA_2019	NA	this paper	NA	Y	N
LA_22	N	LA_22	Y	zea_LA	N	LA_2019	NA	this paper	NA	Y	N
LA_23	N	LA_23	Y	zea_LA	N	LA_2019	NA	this paper	NA	Y	N
LA_24	N	LA_24	Y	zea_LA	N	LA_2019	NA	this paper	NA	Y	N
LA_26	N	LA_26	Y	zea_LA	N	LA_2019	NA	this paper	NA	Y	N
LA_2	N	LA_2	Y	zea_LA	N	LA_2019	NA	this paper	NA	Y	N
LA_4	N	LA_4	Y	zea_LA	N	LA_2019	NA	this paper	NA	Y	N
LA_5	N	LA_5	Y	zea_LA	N	LA_2019	NA	this paper	NA	Y	N
LA_6	N	LA_6	Y	zea_LA	N	LA_2019	NA	this paper	NA	Y	N
LA_7	N	LA_7	Y	zea_LA	N	LA_2019	NA	this paper	NA	Y	N
LA_8	N	LA_8	Y	zea_LA	N	LA_2019	NA	this paper	NA	Y	N
LA_9	N	LA_9	Y	zea_LA	N	LA_2019	NA	this paper	NA	Y	N
MA_10	N	MA_10	Y	zea_MA	N	MA_2019	NA	this paper	NA	Y	N
MA_11	N	MA_11	Y	zea_MA	N	MA_2019	NA	this paper	NA	Y	N
MA_12	N	MA_12	Y	zea_MA	N	MA_2019	NA	this paper	NA	Y	N
MA_13	N	MA_13	Y	zea_MA	N	MA_2019	NA	this paper	NA	Y	N
MA_14	N	MA_14	Y	zea_MA	N	MA_2019	NA	this paper	NA	Y	N
MA_15	N	MA_15	Y	zea_MA	N	MA_2019	NA	this paper	NA	Y	N
MA_16	N	MA_16	Y	zea_MA	N	MA_2019	NA	this paper	NA	Y	N
MA_17	N	MA_17	Y	zea_MA	N	MA_2019	NA	this paper	NA	Y	N
MA_18	N	MA_18	Y	zea_MA	N	MA_2019	NA	this paper	NA	Y	N
MA_19	N	MA_19	Y	zea_MA	N	MA_2019	NA	this paper	NA	Y	N
MA_1	N	MA_1	Y	zea_MA	N	MA_2019	NA	this paper	NA	Y	N
MA_20	N	MA_20	Y	zea_MA	N	MA_2019	NA	this paper	NA	Y	N
MA_21	N	MA_21	Y	zea_MA	N	MA_2019	NA	this paper	NA	Y	N
MA_22	N	MA_22	Y	zea_MA	N	MA_2019	NA	this paper	NA	Y	N
MA_23	N	MA_23	Y	zea_MA	N	MA_2019	NA	this paper	NA	Y	N
MA_24	N	MA_24	Y	zea_MA	N	MA_2019	NA	this paper	NA	Y	N
MA_25	N	MA_25	Y	zea_MA	N	MA_2019	NA	this paper	NA	Y	N
MA_27	N	MA_27	Y	zea_MA	N	MA_2019	NA	this paper	NA	Y	N
MA_29	N	MA_29	Y	zea_MA	N	MA_2019	NA	this paper	NA	Y	N
MA_2	N	MA_2	Y	zea_MA	N	MA_2019	NA	this paper	NA	Y	N
MA_3	N	MA_3	Y	zea_MA	N	MA_2019	NA	this paper	NA	Y	N
MA_5	N	MA_5	Y	zea_MA	N	MA_2019	NA	this paper	NA	Y	N
MA_6	N	MA_6	Y	zea_MA	N	MA_2019	NA	this paper	NA	Y	N
MA_7	N	MA_7	Y	zea_MA	N	MA_2019	NA	this paper	NA	Y	N
MA_8	N	MA_8	Y	zea_MA	N	MA_2019	NA	this paper	NA	Y	N
MA_9	N	MA_9	Y	zea_MA	N	MA_2019	NA	this paper	NA	Y	N
MO_009_10	N	MO_009_10	Y	zea_MO	N	MO_2019	NA	this paper	NA	Y	N
MO_009_11	N	MO_009_11	Y	zea_MO	N	MO_2019	NA	this paper	NA	Y	N
MO_009_12	N	MO_009_12	Y	zea_MO	N	MO_2019	NA	this paper	NA	Y	N
MO_009_13	N	MO_009_13	Y	zea_MO	N	MO_2019	NA	this paper	NA	Y	N
MO_009_14	N	MO_009_14	Y	zea_MO	N	MO_2019	NA	this paper	NA	Y	N
MO_009_15	N	MO_009_15	Y	zea_MO	N	MO_2019	NA	this paper	NA	Y	N
MO_009_16	N	MO_009_16	Y	zea_MO	N	MO_2019	NA	this paper	NA	Y	N
MO_009_17	N	MO_009_17	Y	zea_MO	N	MO_2019	NA	this paper	NA	Y	N
MO_009_18	N	MO_009_18	Y	zea_MO	N	MO_2019	NA	this paper	NA	Y	N
MO_009_19	N	MO_009_19	Y	zea_MO	N	MO_2019	NA	this paper	NA	Y	N
MO_009_1	N	MO_009_1	Y	zea_MO	N	MO_2019	NA	this paper	NA	Y	N
MO_009_20	N	MO_009_20	Y	zea_MO	N	MO_2019	NA	this paper	NA	Y	N
MO_009_21	N	MO_009_21	Y	zea_MO	N	MO_2019	NA	this paper	NA	Y	N
MO_009_22	N	MO_009_22	Y	zea_MO	N	MO_2019	NA	this paper	NA	Y	N
MO_009_23	N	MO_009_23	Y	zea_MO	N	MO_2019	NA	this paper	NA	Y	N
MO_009_24	N	MO_009_24	Y	zea_MO	N	MO_2019	NA	this paper	NA	Y	N
MO_009_25	N	MO_009_25	Y	zea_MO	N	MO_2019	NA	this paper	NA	Y	N
MO_009_26	N	MO_009_26	Y	zea_MO	N	MO_2019	NA	this paper	NA	Y	N
MO_009_27	N	MO_009_27	Y	zea_MO	N	MO_2019	NA	this paper	NA	Y	N
MO_009_28	N	MO_009_28	Y	zea_MO	N	MO_2019	NA	this paper	NA	Y	N
MO_009_29	N	MO_009_29	Y	zea_MO	N	MO_2019	NA	this paper	NA	Y	N
MO_009_2	N	MO_009_2	Y	zea_MO	N	MO_2019	NA	this paper	NA	Y	N
MO_009_30	N	MO_009_30	Y	zea_MO	N	MO_2019	NA	this paper	NA	Y	N
MO_009_31	N	MO_009_31	Y	zea_MO	N	MO_2019	NA	this paper	NA	Y	N
MO_009_32	N	MO_009_32	Y	zea_MO	N	MO_2019	NA	this paper	NA	Y	N
MO_009_33	N	MO_009_33	Y	zea_MO	N	MO_2019	NA	this paper	NA	Y	N
MO_009_3	N	MO_009_3	Y	zea_MO	N	MO_2019	NA	this paper	NA	Y	N
MO_009_4	N	MO_009_4	Y	zea_MO	N	MO_2019	NA	this paper	NA	Y	N
MO_009_5	N	MO_009_5	Y	zea_MO	N	MO_2019	NA	this paper	NA	Y	N
MO_009_6	N	MO_009_6	Y	zea_MO	N	MO_2019	NA	this paper	NA	Y	N
MO_009_7	N	MO_009_7	Y	zea_MO	N	MO_2019	NA	this paper	NA	Y	N
MO_009_8	N	MO_009_8	Y	zea_MO	N	MO_2019	NA	this paper	NA	Y	N
MO_009_9	N	MO_009_9	Y	zea_MO	N	MO_2019	NA	this paper	NA	Y	N
MO-009_T1	N	MO-009_T1	Y	zea_MO	N	MO_2019	NA	this paper	NA	Y	N
MO-009_T2	N	MO-009_T2	Y	zea_MO	N	MO_2019	NA	this paper	NA	Y	N
NA_10	N	NA_10	Y	zea_NA	N	NA_2019	NA	this paper	NA	Y	N
NA_11	N	NA_11	Y	zea_NA	N	NA_2019	NA	this paper	NA	Y	N
NA_12	N	NA_12	Y	zea_NA	N	NA_2019	NA	this paper	NA	Y	N
NA_14	N	NA_14	Y	zea_NA	N	NA_2019	NA	this paper	NA	Y	N
NA_16	N	NA_16	Y	zea_NA	N	NA_2019	NA	this paper	NA	Y	N
NA_18	N	NA_18	Y	zea_NA	N	NA_2019	NA	this paper	NA	Y	N
NA_19	N	NA_19	Y	zea_NA	N	NA_2019	NA	this paper	NA	Y	N
NA_21	N	NA_21	Y	zea_NA	N	NA_2019	NA	this paper	NA	Y	N
NA_22	N	NA_22	Y	zea_NA	N	NA_2019	NA	this paper	NA	Y	N
NA_23	N	NA_23	Y	zea_NA	N	NA_2019	NA	this paper	NA	Y	N
NA_24	N	NA_24	Y	zea_NA	N	NA_2019	NA	this paper	NA	Y	N
NA_25	N	NA_25	Y	zea_NA	N	NA_2019	NA	this paper	NA	Y	N
NA_26	N	NA_26	Y	zea_NA	N	NA_2019	NA	this paper	NA	Y	N
NA_27	N	NA_27	Y	zea_NA	N	NA_2019	NA	this paper	NA	Y	N
NA_28	N	NA_28	Y	zea_NA	N	NA_2019	NA	this paper	NA	Y	N
NA_2	N	NA_2	Y	zea_NA	N	NA_2019	NA	this paper	NA	Y	N
NA_30	N	NA_30	Y	zea_NA	N	NA_2019	NA	this paper	NA	Y	N
NA_32	N	NA_32	Y	zea_NA	N	NA_2019	NA	this paper	NA	Y	N
NA_33	N	NA_33	Y	zea_NA	N	NA_2019	NA	this paper	NA	Y	N
NA_3	N	NA_3	Y	zea_NA	N	NA_2019	NA	this paper	NA	Y	N
NA_4	N	NA_4	Y	zea_NA	N	NA_2019	NA	this paper	NA	Y	N
NA_6	N	NA_6	Y	zea_NA	N	NA_2019	NA	this paper	NA	Y	N
NA_7	N	NA_7	Y	zea_NA	N	NA_2019	NA	this paper	NA	Y	N
NA_9	N	NA_9	Y	zea_NA	N	NA_2019	NA	this paper	NA	Y	N
NC_10	N	NC_10	Y	zea_NC	N	NC_2019	NA	this paper	NA	Y	N
NC_11	N	NC_11	Y	zea_NC	N	NC_2019	NA	this paper	NA	Y	N
NC_12	N	NC_12	Y	zea_NC	N	NC_2019	NA	this paper	NA	Y	N
NC_13	N	NC_13	Y	zea_NC	N	NC_2019	NA	this paper	NA	Y	N
NC_14	N	NC_14	Y	zea_NC	N	NC_2019	NA	this paper	NA	Y	N
NC_15	N	NC_15	Y	zea_NC	N	NC_2019	NA	this paper	NA	Y	N
NC_16	N	NC_16	Y	zea_NC	N	NC_2019	NA	this paper	NA	Y	N
NC_17	N	NC_17	Y	zea_NC	N	NC_2019	NA	this paper	NA	Y	N
NC_18	N	NC_18	Y	zea_NC	N	NC_2019	NA	this paper	NA	Y	N
NC_19	N	NC_19	Y	zea_NC	N	NC_2019	NA	this paper	NA	Y	N
NC_1	N	NC_1	Y	zea_NC	N	NC_2019	NA	this paper	NA	Y	N
NC_20	N	NC_20	Y	zea_NC	N	NC_2019	NA	this paper	NA	Y	N
NC_21	N	NC_21	Y	zea_NC	N	NC_2019	NA	this paper	NA	Y	N
NC_22	N	NC_22	Y	zea_NC	N	NC_2019	NA	this paper	NA	Y	N
NC_23	N	NC_23	Y	zea_NC	N	NC_2019	NA	this paper	NA	Y	N
NC_24	N	NC_24	Y	zea_NC	N	NC_2019	NA	this paper	NA	Y	N
NC_25	N	NC_25	Y	zea_NC	N	NC_2019	NA	this paper	NA	Y	N
NC_26	N	NC_26	Y	zea_NC	N	NC_2019	NA	this paper	NA	Y	N
NC_27	N	NC_27	Y	zea_NC	N	NC_2019	NA	this paper	NA	Y	N
NC_29	N	NC_29	Y	zea_NC	N	NC_2019	NA	this paper	NA	Y	N
NC_2	N	NC_2	Y	zea_NC	N	NC_2019	NA	this paper	NA	Y	N
NC_30	N	NC_30	Y	zea_NC	N	NC_2019	NA	this paper	NA	Y	N
NC_31	N	NC_31	Y	zea_NC	N	NC_2019	NA	this paper	NA	Y	N
NC_32	N	NC_32	Y	zea_NC	N	NC_2019	NA	this paper	NA	Y	N
NC_3	N	NC_3	Y	zea_NC	N	NC_2019	NA	this paper	NA	Y	N
NC_4	N	NC_4	Y	zea_NC	N	NC_2019	NA	this paper	NA	Y	N
NC_5	N	NC_5	Y	zea_NC	N	NC_2019	NA	this paper	NA	Y	N
NC_6	N	NC_6	Y	zea_NC	N	NC_2019	NA	this paper	NA	Y	N
NC_7	N	NC_7	Y	zea_NC	N	NC_2019	NA	this paper	NA	Y	N
NC_8	N	NC_8	Y	zea_NC	N	NC_2019	NA	this paper	NA	Y	N
NC_9	N	NC_9	Y	zea_NC	N	NC_2019	NA	this paper	NA	Y	N
Thrall_10	N	Thrall_10	Y	zea_Thrall	N	Thrall_2019	NA	this paper	NA	Y	N
Thrall_11	N	Thrall_11	Y	zea_Thrall	N	Thrall_2019	NA	this paper	NA	Y	N
Thrall_12	N	Thrall_12	Y	zea_Thrall	N	Thrall_2019	NA	this paper	NA	Y	N
Thrall_13	N	Thrall_13	Y	zea_Thrall	N	Thrall_2019	NA	this paper	NA	Y	N
Thrall_14	N	Thrall_14	Y	zea_Thrall	N	Thrall_2019	NA	this paper	NA	Y	N
Thrall_16	N	Thrall_16	Y	zea_Thrall	N	Thrall_2019	NA	this paper	NA	Y	N
Thrall_17	N	Thrall_17	Y	zea_Thrall	N	Thrall_2019	NA	this paper	NA	Y	N
Thrall_18	N	Thrall_18	Y	zea_Thrall	N	Thrall_2019	NA	this paper	NA	Y	N
Thrall_22	N	Thrall_22	Y	zea_Thrall	N	Thrall_2019	NA	this paper	NA	Y	N
Thrall_25	N	Thrall_25	Y	zea_Thrall	N	Thrall_2019	NA	this paper	NA	Y	N
Thrall_26	N	Thrall_26	Y	zea_Thrall	N	Thrall_2019	NA	this paper	NA	Y	N
Thrall_2	N	Thrall_2	Y	zea_Thrall	N	Thrall_2019	NA	this paper	NA	Y	N
Thrall_30	N	Thrall_30	Y	zea_Thrall	N	Thrall_2019	NA	this paper	NA	Y	N
Thrall_32	N	Thrall_32	Y	zea_Thrall	N	Thrall_2019	NA	this paper	NA	Y	N
Thrall_33	N	Thrall_33	Y	zea_Thrall	N	Thrall_2019	NA	this paper	NA	Y	N
Thrall_36	N	Thrall_36	Y	zea_Thrall	N	Thrall_2019	NA	this paper	NA	Y	N
Thrall_3	N	Thrall_3	Y	zea_Thrall	N	Thrall_2019	NA	this paper	NA	Y	N
Thrall_4	N	Thrall_4	Y	zea_Thrall	N	Thrall_2019	NA	this paper	NA	Y	N
Thrall_5	N	Thrall_5	Y	zea_Thrall	N	Thrall_2019	NA	this paper	NA	Y	N
Thrall_6	N	Thrall_6	Y	zea_Thrall	N	Thrall_2019	NA	this paper	NA	Y	N
Thrall_8	N	Thrall_8	Y	zea_Thrall	N	Thrall_2019	NA	this paper	NA	Y	N
Thrall_9	N	Thrall_9	Y	zea_Thrall	N	Thrall_2019	NA	this paper	NA	Y	N
Tillard_11	N	Tillard_11	Y	zea_Tillard	N	Tillard_2019	NA	this paper	NA	Y	N
Tillard_12	N	Tillard_12	Y	zea_Tillard	N	Tillard_2019	NA	this paper	NA	Y	N
Tillard_14	N	Tillard_14	Y	zea_Tillard	N	Tillard_2019	NA	this paper	NA	Y	N
Tillard_15	N	Tillard_15	Y	zea_Tillard	N	Tillard_2019	NA	this paper	NA	Y	N
Tillard_1	N	Tillard_1	Y	zea_Tillard	N	Tillard_2019	NA	this paper	NA	Y	N
Tillard_20	N	Tillard_20	Y	zea_Tillard	N	Tillard_2019	NA	this paper	NA	Y	N
Tillard_24	N	Tillard_24	Y	zea_Tillard	N	Tillard_2019	NA	this paper	NA	Y	N
Tillard_25	N	Tillard_25	Y	zea_Tillard	N	Tillard_2019	NA	this paper	NA	Y	N
Tillard_26	N	Tillard_26	Y	zea_Tillard	N	Tillard_2019	NA	this paper	NA	Y	N
Tillard_29	N	Tillard_29	Y	zea_Tillard	N	Tillard_2019	NA	this paper	NA	Y	N
Tillard_2	N	Tillard_2	Y	zea_Tillard	N	Tillard_2019	NA	this paper	NA	Y	N
Tillard_31H	N	Tillard_31H	Y	zea_Tillard	N	Tillard_2019	NA	this paper	NA	Y	N
Tillard_32H	N	Tillard_32H	Y	zea_Tillard	N	Tillard_2019	NA	this paper	NA	Y	N
Tillard_33H	N	Tillard_33H	Y	zea_Tillard	N	Tillard_2019	NA	this paper	NA	Y	N
Tillard_34H	N	Tillard_34H	Y	zea_Tillard	N	Tillard_2019	NA	this paper	NA	Y	N
Tillard_3	N	Tillard_3	Y	zea_Tillard	N	Tillard_2019	NA	this paper	NA	Y	N
Tillard_4	N	Tillard_4	Y	zea_Tillard	N	Tillard_2019	NA	this paper	NA	Y	N
Tillard_5	N	Tillard_5	Y	zea_Tillard	N	Tillard_2019	NA	this paper	NA	Y	N
WA_10	N	WA_10	Y	zea_WA	N	WA_2019	NA	this paper	NA	Y	N
WA_11	N	WA_11	Y	zea_WA	N	WA_2019	NA	this paper	NA	Y	N
WA_12	N	WA_12	Y	zea_WA	N	WA_2019	NA	this paper	NA	Y	N
WA_13	N	WA_13	Y	zea_WA	N	WA_2019	NA	this paper	NA	Y	N
WA_15	N	WA_15	Y	zea_WA	N	WA_2019	NA	this paper	NA	Y	N
WA_16	N	WA_16	Y	zea_WA	N	WA_2019	NA	this paper	NA	Y	N
WA_17	N	WA_17	Y	zea_WA	N	WA_2019	NA	this paper	NA	Y	N
WA_18	N	WA_18	Y	zea_WA	N	WA_2019	NA	this paper	NA	Y	N
WA_19	N	WA_19	Y	zea_WA	N	WA_2019	NA	this paper	NA	Y	N
WA_1	N	WA_1	Y	zea_WA	N	WA_2019	NA	this paper	NA	Y	N
WA_20	N	WA_20	Y	zea_WA	N	WA_2019	NA	this paper	NA	Y	N
WA_21	N	WA_21	Y	zea_WA	N	WA_2019	NA	this paper	NA	Y	N
WA_22	N	WA_22	Y	zea_WA	N	WA_2019	NA	this paper	NA	Y	N
WA_2	N	WA_2	Y	zea_WA	N	WA_2019	NA	this paper	NA	Y	N
WA_3	N	WA_3	Y	zea_WA	N	WA_2019	NA	this paper	NA	Y	N
WA_4	N	WA_4	Y	zea_WA	N	WA_2019	NA	this paper	NA	Y	N
WA_5	N	WA_5	Y	zea_WA	N	WA_2019	NA	this paper	NA	Y	N
WA_6	N	WA_6	Y	zea_WA	N	WA_2019	NA	this paper	NA	Y	N
WA_7	N	WA_7	Y	zea_WA	N	WA_2019	NA	this paper	NA	Y	N
WA_8	N	WA_8	Y	zea_WA	N	WA_2019	NA	this paper	NA	Y	N
WA_9	N	WA_9	Y	zea_WB	N	WB_2019	NA	this paper	NA	Y	N
WB_10	N	WB_10	Y	zea_WB	N	WB_2019	NA	this paper	NA	Y	N
WB_11	N	WB_11	Y	zea_WB	N	WB_2019	NA	this paper	NA	Y	N
WB_12	N	WB_12	Y	zea_WB	N	WB_2019	NA	this paper	NA	Y	N
WB_13	N	WB_13	Y	zea_WB	N	WB_2019	NA	this paper	NA	Y	N
WB_14	N	WB_14	Y	zea_WB	N	WB_2019	NA	this paper	NA	Y	N
WB_15	N	WB_15	Y	zea_WB	N	WB_2019	NA	this paper	NA	Y	N
WB_17	N	WB_17	Y	zea_WB	N	WB_2019	NA	this paper	NA	Y	N
WB_19	N	WB_19	Y	zea_WB	N	WB_2019	NA	this paper	NA	Y	N
WB_1	N	WB_1	Y	zea_WB	N	WB_2019	NA	this paper	NA	Y	N
WB_20	N	WB_20	Y	zea_WB	N	WB_2019	NA	this paper	NA	Y	N
WB_22	N	WB_22	Y	zea_WB	N	WB_2019	NA	this paper	NA	Y	N
WB_24	N	WB_24	Y	zea_WB	N	WB_2019	NA	this paper	NA	Y	N
WB_26	N	WB_26	Y	zea_WB	N	WB_2019	NA	this paper	NA	Y	N
WB_3	N	WB_3	Y	zea_WB	N	WB_2019	NA	this paper	NA	Y	N
WB_4	N	WB_4	Y	zea_WB	N	WB_2019	NA	this paper	NA	Y	N
WB_5	N	WB_5	Y	zea_WB	N	WB_2019	NA	this paper	NA	Y	N
WB_6	N	WB_6	Y	zea_WB	N	WB_2019	NA	this paper	NA	Y	N
WB_7	N	WB_7	Y	zea_WB	N	WB_2019	NA	this paper	NA	Y	N
WB_8	N	WB_8	Y	zea_WB	N	WB_2019	NA	this paper	NA	Y	N
WB_9	N	WB_9	Y	zea_WB	N	WB_2019	NA	this paper	NA	Y	N
BW0030	N	BW0030	N	armigera	NA	south_asia	H. armigera (South Asia)	Jin	https://doi.org/10.1016/j.xinn.2023.100454	N	Y
FR0001	N	FR0001	N	armigera	NA	europe	H. armigera (Europe)	Jin	https://doi.org/10.1016/j.xinn.2023.100454	N	Y
FR0002	N	FR0002	N	armigera	NA	europe	H. armigera (Europe)	Jin	https://doi.org/10.1016/j.xinn.2023.100454	N	Y
IC0012	N	IC0012	N	armigera	NA	south_asia	H. armigera (South Asia)	Jin	https://doi.org/10.1016/j.xinn.2023.100454	N	Y
KEL2	N	KEL2	N	armigera	NA	Xinjiang	H. armigera (Xinjiang)	Jin	https://doi.org/10.1016/j.xinn.2023.100454	N	Y
KEL41	N	KEL41	N	armigera	NA	Xinjiang	H. armigera (Xinjiang)	Jin	https://doi.org/10.1016/j.xinn.2023.100454	N	Y
QL1797	N	QL1797	N	armigera	NA	oceanea	H. armigera (Oceania)	Jin	https://doi.org/10.1016/j.xinn.2023.100454	N	Y
SA0001	N	SA0001	N	armigera	NA	africa	H. armigera (Africa)	Jin	https://doi.org/10.1016/j.xinn.2023.100454	N	Y
SN0045	N	SN0045	N	armigera	NA	africa	H. armigera (Africa)	Jin	https://doi.org/10.1016/j.xinn.2023.100454	N	Y
WA0002	N	WA0002	N	armigera	NA	oceanea	H. armigera (Oceania)	Jin	https://doi.org/10.1016/j.xinn.2023.100454	N	Y
SRR15526515	Y	SRR15526515	N	zea_2017_MD	N	MD_2017	NA	Taylor	https://doi.org/10.1073/pnas.2020853131	N	N
SRR15526516	Y	SRR15526516	N	zea_2017_MD	N	MD_2017	NA	Taylor	https://doi.org/10.1073/pnas.2020853132	N	N
SRR15526517	Y	SRR15526517	N	zea_2017_MD	N	MD_2017	NA	Taylor	https://doi.org/10.1073/pnas.2020853133	N	N
SRR15526518	Y	SRR15526518	N	zea_2017_MD	N	MD_2017	NA	Taylor	https://doi.org/10.1073/pnas.2020853134	N	N
SRR15526519	Y	SRR15526519	N	zea_2017_MD	N	MD_2017	NA	Taylor	https://doi.org/10.1073/pnas.2020853135	N	N
SRR15526520	Y	SRR15526520	N	zea_2017_MD	N	MD_2017	NA	Taylor	https://doi.org/10.1073/pnas.2020853136	N	N
SRR15526521	Y	SRR15526521	N	zea_2017_MD	N	MD_2017	NA	Taylor	https://doi.org/10.1073/pnas.2020853137	N	N
SRR15526522	Y	SRR15526522	N	zea_2017_MD	N	MD_2017	NA	Taylor	https://doi.org/10.1073/pnas.2020853138	N	N
SRR15526523	Y	SRR15526523	N	zea_2017_MD	N	MD_2017	NA	Taylor	https://doi.org/10.1073/pnas.2020853139	N	N
SRR15526524	Y	SRR15526524	N	zea_2017_MD	N	MD_2017	NA	Taylor	https://doi.org/10.1073/pnas.2020853140	N	N
SRR15526525	Y	SRR15526525	N	zea_2017_MD	N	MD_2017	NA	Taylor	https://doi.org/10.1073/pnas.2020853141	N	N
SRR15526526	Y	SRR15526526	N	zea_2017_MD	N	MD_2017	NA	Taylor	https://doi.org/10.1073/pnas.2020853142	N	N
SRR15526527	Y	SRR15526527	N	zea_2017_MD	N	MD_2017	NA	Taylor	https://doi.org/10.1073/pnas.2020853143	N	N
SRR15526528	Y	SRR15526528	N	zea_2017_MD	N	MD_2017	NA	Taylor	https://doi.org/10.1073/pnas.2020853144	N	N
SRR15526529	Y	SRR15526529	N	zea_2017_MD	N	MD_2017	NA	Taylor	https://doi.org/10.1073/pnas.2020853145	N	N
SRR15526530	Y	SRR15526530	N	zea_2017_MD	N	MD_2017	NA	Taylor	https://doi.org/10.1073/pnas.2020853146	N	N
SRR15465881	Y	SRR15465881	N	zea_2017_LA	N	LA_2017	NA	Taylor	https://doi.org/10.1073/pnas.2020853147	N	N
SRR15465882	Y	SRR15465882	N	zea_2017_LA	N	LA_2017	NA	Taylor	https://doi.org/10.1073/pnas.2020853148	N	N
SRR15465883	Y	SRR15465883	N	zea_2017_LA	N	LA_2017	NA	Taylor	https://doi.org/10.1073/pnas.2020853149	N	N
SRR15465884	Y	SRR15465884	N	zea_2017_LA	N	LA_2017	NA	Taylor	https://doi.org/10.1073/pnas.2020853150	N	N
SRR15465885	Y	SRR15465885	N	zea_2017_LA	N	LA_2017	NA	Taylor	https://doi.org/10.1073/pnas.2020853151	N	N
SRR15465886	Y	SRR15465886	N	zea_2017_LA	N	LA_2017	NA	Taylor	https://doi.org/10.1073/pnas.2020853152	N	N
SRR15465887	Y	SRR15465887	N	zea_2017_LA	N	LA_2017	NA	Taylor	https://doi.org/10.1073/pnas.2020853153	N	N
SRR15465888	Y	SRR15465888	N	zea_2017_LA	N	LA_2017	NA	Taylor	https://doi.org/10.1073/pnas.2020853154	N	N
SRR15465889	Y	SRR15465889	N	zea_2017_LA	N	LA_2017	NA	Taylor	https://doi.org/10.1073/pnas.2020853155	N	N
SRR15465890	Y	SRR15465890	N	zea_2017_LA	N	LA_2017	NA	Taylor	https://doi.org/10.1073/pnas.2020853156	N	N
SRR15465891	Y	SRR15465891	N	zea_2017_LA	N	LA_2017	NA	Taylor	https://doi.org/10.1073/pnas.2020853157	N	N
SRR15351348	Y	SRR15351348	N	zea_2012_LA	N	LA_2012	NA	Taylor	https://doi.org/10.1073/pnas.2020853158	N	N
SRR15351349	Y	SRR15351349	N	zea_2012_LA	N	LA_2012	NA	Taylor	https://doi.org/10.1073/pnas.2020853159	N	N
SRR15351350	Y	SRR15351350	N	zea_2012_LA	N	LA_2012	NA	Taylor	https://doi.org/10.1073/pnas.2020853160	N	N
SRR15351351	Y	SRR15351351	N	zea_2012_LA	N	LA_2012	NA	Taylor	https://doi.org/10.1073/pnas.2020853161	N	N
SRR15351352	Y	SRR15351352	N	zea_2012_LA	N	LA_2012	NA	Taylor	https://doi.org/10.1073/pnas.2020853162	N	N
SRR15351353	Y	SRR15351353	N	zea_2012_LA	N	LA_2012	NA	Taylor	https://doi.org/10.1073/pnas.2020853163	N	N
SRR15351354	Y	SRR15351354	N	zea_2012_LA	N	LA_2012	NA	Taylor	https://doi.org/10.1073/pnas.2020853164	N	N
SRR15351355	Y	SRR15351355	N	zea_2012_LA	N	LA_2012	NA	Taylor	https://doi.org/10.1073/pnas.2020853165	N	N
SRR15351356	Y	SRR15351356	N	zea_2012_LA	N	LA_2012	NA	Taylor	https://doi.org/10.1073/pnas.2020853166	N	N
SRR15351357	Y	SRR15351357	N	zea_2012_LA	N	LA_2012	NA	Taylor	https://doi.org/10.1073/pnas.2020853167	N	N
SRR15351358	Y	SRR15351358	N	zea_2012_LA	N	LA_2012	NA	Taylor	https://doi.org/10.1073/pnas.2020853168	N	N
FMM1.2	N	FMM1.2	Y	armigera	NA	europe	NA	Anderson	https://doi.org/10.1073/pnas.1718831152	N	N
FMM1.4	N	FMM1.4	Y	armigera	NA	europe	NA	Anderson	https://doi.org/10.1073/pnas.1718831152	N	N
HM0002	N	HM0002	Y	armigera	NA	oceanea	NA	Anderson	https://doi.org/10.1073/pnas.1718831152	N	N
HM0003	N	HM0003	Y	armigera	NA	oceanea	NA	Anderson	https://doi.org/10.1073/pnas.1718831152	N	N
HM0004	N	HM0004	Y	armigera	NA	oceanea	NA	Anderson	https://doi.org/10.1073/pnas.1718831152	N	N
M0001	N	M0001	Y	armigera	NA	oceanea	NA	Anderson	https://doi.org/10.1073/pnas.1718831152	N	N
M0086	N	M0086	Y	armigera	NA	oceanea	NA	Anderson	https://doi.org/10.1073/pnas.1718831152	N	N
M0118	N	M0118	Y	armigera	NA	oceanea	NA	Anderson	https://doi.org/10.1073/pnas.1718831152	N	N
M0163	N	M0163	Y	armigera	NA	oceanea	NA	Anderson	https://doi.org/10.1073/pnas.1718831152	N	N
M0237	N	M0237	Y	armigera	NA	oceanea	NA	Anderson	https://doi.org/10.1073/pnas.1718831152	N	N
M0243	N	M0243	Y	armigera	NA	oceanea	NA	Anderson	https://doi.org/10.1073/pnas.1718831152	N	N
M0250	N	M0250	Y	armigera	NA	oceanea	NA	Anderson	https://doi.org/10.1073/pnas.1718831152	N	N
M0251	N	M0251	Y	armigera	NA	oceanea	NA	Anderson	https://doi.org/10.1073/pnas.1718831152	N	N
M0254	N	M0254	Y	armigera	NA	oceanea	NA	Anderson	https://doi.org/10.1073/pnas.1718831152	N	N
M0260	N	M0260	Y	armigera	NA	oceanea	NA	Anderson	https://doi.org/10.1073/pnas.1718831152	N	N
M0261	N	M0261	Y	armigera	NA	oceanea	NA	Anderson	https://doi.org/10.1073/pnas.1718831152	N	N
M0270	N	M0270	Y	armigera	NA	oceanea	NA	Anderson	https://doi.org/10.1073/pnas.1718831152	N	N
M0272	N	M0272	Y	armigera	NA	oceanea	NA	Anderson	https://doi.org/10.1073/pnas.1718831152	N	N
M0273	N	M0273	Y	armigera	NA	oceanea	NA	Anderson	https://doi.org/10.1073/pnas.1718831152	N	N
M0276	N	M0276	Y	armigera	NA	oceanea	NA	Anderson	https://doi.org/10.1073/pnas.1718831152	N	N
M0299	N	M0299	Y	armigera	NA	oceanea	NA	Anderson	https://doi.org/10.1073/pnas.1718831152	N	N
