## Supplementary Table S3 for "Rapid evolution of pesticide resistance via adaptation and interspecific introgression in a major North American crop pest"

gene_name	chromosome	start	end	strand	annotation_source	annotation_ID	annotation_name
CYP333B3	13	3515066	3521020	-	Scipio	HaOG200024	CYP333B3_Ha
uncharacterised protein	13	3526715	3531067	-	EVM	HaOG204154	LOC101736753BMORI:uncharacterized protein LOC101736753
Cpq-like	13	3550470	3552580	-	EVM	HaOG204153	BMORI:carboxypeptidase Q-like
TARDB43-like	15	7845568	7847853	+	EVM	HaOG201405	BMORI:TAR DNA-binding protein 43-like
RNF186-like	15	7854240	7857883	-	EVM	HaOG201406	BMORI:E3 ubiquitin-protein ligase RNF168-like
Hyd-like	15	7858581	7878070	+	EVM	HaOG201407	BMORI:E3 ubiquitin-protein ligase hyd-like
PAQR3-like	15	7879195	7881223	-	EVM	HaOG201408	BMORI:progestin and adipoQ receptor family member 3-like
toX2-like	15	7882653	7884625	+	EVM	HaOG201409	BMORI:protein takeout-like isoform X2
clock-like	15	7885820	7887805	-	EVM	HaOG201410	BMORI:circadian clock-controlled protein-like
NAA40	25	5481491	5482145	-	EVM	HaOG206021	BMORI:N-alpha-acetyltransferase 40-like
AR-like	25	5482716	5485238	+	EVM	HaOG206020	BMORI:aldose reductase-like
Mcm5-like	25	5485331	5490182	-	EVM	HaOG206019	BMORI:DNA replication licensing factor Mcm5-like
dynein-like_1	25	5490930	5513636	+	EVM	HaOG206018	BMORI:dynein beta chain, ciliary-like
dynein-like_2	25	5513930	5522191	+	EVM	HaOG206017	BMORI:dynein beta chain, ciliary-like
inversin-A-like	25	5522550	5530858	-	EVM	HaOG206016	BMORI:LOW QUALITY PROTEIN: inversin-A-like
UCP	25	5538018	5540668	-	EVM	HaOG206015	BMORI:uncharacterized protein LOC101745936
