## Supplementary Table S4 for "Rapid evolution of pesticide resistance via adaptation and interspecific introgression in a major North American crop pest"

name	chr	chr_start	chr_end	mean_CLR	mean_CLR_percentile	max_CLR	pval_meanLR	pval_maxLR	permutations
HGSNAT	13	3972151	3990195	1.092657833	0.766627454	4.09238	0.268	0.294	1000
liph-b	13	4007535	4012428	2.175093	0.860897492	6.267544	0.156	0.098	1000
PIK3C2A	13	4012595	4041462	10.40480559	0.974420798	28.879544	0.024	0.017	1000
kinesin-12	13	4017085	4018787	15.896281	0.986534704	19.368941	0.006	0.002	1000
hz_G0000111	13	4042941	4043929	4.198217	0.924542488	4.198217	NA	NA	NA
hz_G0000112	13	4046460	4054376	1.882535875	0.843228949	5.255188	0.181	0.145	1000
UBE3A	13	4055437	4064654	3.7718144	0.916058217	7.390298	0.086	0.109	1000
PDE6D	13	4065371	4066829	5.169933	0.939278156	5.657602	0.066	0.058	1000
apn1	9	905656	913026	0.2207265	0.5277424	0.875827	0.683	0.643	1000
apn4	9	916818	923372	0.0675095	0.380136176	0.261402	0.899	0.87	1000
white	10	10530120	10553467	2.501758292	0.876861403	6.243568	0.135	0.213	1000
tspan1	10	10636587	10646992	1.8538855	0.841329872	7.403905	0.179	0.119	1000
cad_86C	12	3443579	3504322	0.695419717	0.693386611	9.173318	0.479	0.265	1000
map4K4	15	6352455	6365131	0.558436231	0.660395825	2.14861	0.46	0.486	1000
abcC2	15	6465002	6476633	4.180516364	0.924221654	13.601682	0.075	0.048	1000
Cry1Ab_KZ118765	9	6911296	6919881	0.08620925	0.399214443	0.238912	0.889	0.913	1000
Cry1A105_Cry2Ab2_KZ118015	9	10037688	10052829	0.284389067	0.562541522	1.111046	0.679	0.749	1000
Cry1Ab_NW_018395566	9	6711005	6755334	1.831180511	0.839677092	8.825868	0.181	0.207	1000
Cry1A105_Cry2Ab2_NW_018395399	9	8191879	8338153	0.571564596	0.663944441	10.793561	0.656	0.363	1000
