## Supplementary Table S5 for "Rapid evolution of pesticide resistance via adaptation and interspecific introgression in a major North American crop pest"

nucleotide_position_full_sequence_LABS	WT_allele	alternate_allele	WT_amino_acid	alternate_amino_acid	2019_samples_WT_homozygous	2019_samples_heterozygous	2019_samples_alt_homozygous	2019_samples_uncalled	2019_samples_genotyped	observed_heterozygotes	expected_heterozygotes	observed_homozygous_derived	expected_homozygous_derived	q	p
1130	C	A	Q	K	99	1	0	137	100	0.01	0.00995	0	0.000025	0.005	0.995
1374	C	A	T	K	75	20	1	138	96	0.208333333	0.202907986	0.010416667	0.01312934	0.114583333	0.885416667
1239	C	T	S	L	91	10	0	136	101	0.099009901	0.094108421	0	0.00245074	0.04950495	0.95049505
900	A	G	Q	R	92	5	0	140	97	0.051546392	0.050217877	0	0.000664258	0.025773196	0.974226804
1314	A	C	D	A	98	4	0	135	102	0.039215686	0.038446751	0	0.000384468	0.019607843	0.980392157
911	A	T	S	C	94	2	1	140	97	0.020618557	0.040386864	0.010309278	0.000425125	0.020618557	0.979381443
1186	T	A	N	K	95	3	0	139	98	0.030612245	0.03014369	0	0.000234277	0.015306122	0.984693878
926	G	A	D	N	90	2	0	145	92	0.02173913	0.021502836	0	0.000118147	0.010869565	0.989130435
881	G	A	D	N	90	2	0	145	92	0.02173913	0.021502836	0	0.000118147	0.010869565	0.989130435
