## Supplementary Table S6 for "Rapid evolution of pesticide resistance via adaptation and interspecific introgression in a major North American crop pest"

gens_per_year	s_fit_variable_h	h_fit	error_score_variable_h	s_fit_complete_dominance	error_score_complete_dominance	s_fit_codominance	error_score_codominance	iterations	s_estimate_sf
2	0.2857278	0.9999344	0.02323998	0.2870514	0.02273232	0.2146638	0.151069	1000000	0.04894071
3	0.182458	0.99954	0.02581397	0.1827668	0.02543528	0.1386256	0.1522696	1000000	0.04894071
4	0.1337418	0.9999447	0.02701145	0.1340026	0.026774	0.1023504	0.1528644	1000000	0.04894071
5	0.1058976	0.9971798	0.02866044	0.105763	0.02757429	0.08112028	0.1532273	1000000	0.04894071
6	0.08732526	0.998097	0.0289676	0.08735047	0.02810524	0.06718035	0.1534518	1000000	0.04894071
7	0.07375967	0.9993274	0.02972536	0.0743956	0.02848393	0.05732962	0.1536213	1000000	0.04894071
8	0.06446656	0.9981957	0.03010817	0.06478627	0.02876881	0.04999753	0.1537447	1000000	0.04894071
9	0.0572161	0.9992821	0.029613462	0.05737369	0.02898859	0.0443284	0.1538422	1000000	0.04894071
10	0.05143565	0.9982418	0.03004393	0.05148375	0.02916437	0.0398144	0.1539259	1000000	0.04894071
